# A spatiotemporal transcriptomic atlas of the mouse placenta reveals glycogen cell-mediated metabolic support essential for fetal viability

**DOI:** 10.1101/2024.05.28.596242

**Authors:** Yuting Fu, Xiaoqi Zeng, Yifang Liu, Shikai Jia, Yujia Jiang, Jia Ping Tan, Yue Yuan, Tianchang Xia, Yun Mei, Shan Wen, Xiaojing Liu, Yue You, Weike Pei, Chengshuo Yang, Sida Shao, Junhua Shen, Liangshan Mu, Xiaoxue Ma, Matthew Paul McCormack, Saifeng Cheng, Luyi Tian, Longqi Liu, Xiaoyu Wei, Xiaodong Liu

## Abstract

Proper placentation is fundamental to the growth and viability of the maturing embryo. However, a thorough grasp of the spatial organization of cell types, their interactions, and gene expression patterns along the maternal-fetal function during placental development remains incomplete. Here, we utilized Stereo-seq to construct the spatiotemporal transcriptomic atlas of the mouse placenta (STAMP) spanning embryonic (E) days 9.5 to 18.5 at single cell resolution (https://db.cngb.org/stomics/stamp/). This resource delineates spatially resolved cellular dynamics and gene expression patterns across placental and maternal compartments. We identified distinct glycogen trophoblast cell (GC) subclusters, mapped their developmental trajectories, and uncovered transcriptional transitions accompanying their migration from the junctional zone to the maternal decidua from E12.5 onward. In a defective placentation model with perinatal lethality, GCs abnormally persisted at E18.5 with excessive glycogen and reduced degradation metabolites in placenta and fetal liver, indicating impaired glycogen breakdown. Maternal glucose supplementation restored glucose levels and rescued fetal survival, underscoring GC-mediated metabolic support as critical for viability. Together, this study provides a comprehensive spatiotemporal placental atlas and demonstrates that GC-mediated glycogen metabolism is essential for sustaining fetal viability.
