## Supplementary Table 3 for "A spatiotemporal transcriptomic atlas of the mouse placenta reveals glycogen cell-mediated metabolic support essential for fetal viability"

### Sheet: shared genes
gene	p_val	avg_log2FC	pct.1	pct.2	p_val_adj	cluster
Scn9a	0	5.89438	0.448	0.021	0	GC
Sult1e1	0	4.60605	0.387	0.078	0	GC
Adamts3	0	4.5784	0.251	0.017	0	GC
Ism1	0	4.43423	0.371	0.027	0	GC
Gsg1l	0	4.19663	0.558	0.056	0	GC
Peli2	0	4.01499	0.315	0.029	0	GC
Cdk15	0	3.87721	0.262	0.025	0	GC
Creb5	0	3.82255	0.527	0.075	0	GC
Atp10a	0	3.64219	0.648	0.113	0	GC
Mboat2	0	3.63883	0.677	0.105	0	GC
Zmat4	0	3.5747	0.66	0.187	0	GC
Mir100hg	0	3.40905	0.385	0.067	0	GC
Rora	0	3.33676	0.966	0.469	0	GC
Timp3	0	3.31933	0.47	0.108	0	GC
Gm15813	0	3.28981	0.374	0.068	0	GC
Dipk1a	0	3.26144	0.732	0.153	0	GC
Fam184a	0	3.20978	0.347	0.062	0	GC
Ust	0	3.20132	0.399	0.062	0	GC
Ptprd	0	3.19362	0.333	0.051	0	GC
Pak1	0	3.06961	0.53	0.106	0	GC
Dhrs9	0	3.01094	0.466	0.105	0	GC
Dpysl3	0	3.00064	0.655	0.125	0	GC
Zc3h7b	0	2.97186	0.409	0.074	0	GC
Lama4	0	2.95184	0.359	0.08	0	GC
Nfib	0	2.9504	0.644	0.141	0	GC
Pla2g4e	0	2.94895	0.641	0.122	0	GC
Tenm4	0	2.86181	0.372	0.077	0	GC
Btbd11	0	2.85365	0.55	0.103	0	GC
Afap1l1	0	2.84085	0.587	0.119	0	GC
Nlrc5	0	2.83789	0.481	0.083	0	GC
Phactr1	0	2.80804	0.765	0.307	0	GC
Tcf4	0	2.80731	0.988	0.622	0	GC
Cdon	0	2.76718	0.272	0.051	0	GC
Olr1	0	2.67497	0.829	0.282	0	GC
Syt14	0	2.66064	0.325	0.067	0	GC
Bend7	0	2.64504	0.435	0.104	0	GC
Antxr2	0	2.63968	0.268	0.062	0	GC
Pla2g4d	0	2.62203	0.498	0.095	0	GC
Igfbp7	0	2.60694	0.903	0.333	0	GC
Vstm5	0	2.5709	0.448	0.1	0	GC
Cyfip2	0	2.52161	0.569	0.135	0	GC
Nuak1	0	2.49032	0.629	0.154	0	GC
Flt3	0	2.48417	0.293	0.06	0	GC
Vav3	0	2.47589	0.824	0.214	0	GC
Sorcs2	0	2.44172	0.254	0.067	0	GC
Spata21	0	2.44128	0.471	0.111	0	GC
Fndc9	0	2.40242	0.337	0.074	0	GC
Aldh1a3	0	2.35486	0.64	0.177	0	GC
Tbc1d1	0	2.34341	0.668	0.213	0	GC
Atp2b4	0	2.32959	0.452	0.119	0	GC
Peak1	0	2.32055	0.683	0.257	0	GC
Trp53i11	0	2.28267	0.477	0.132	0	GC
Fry	0	2.24275	0.5	0.14	0	GC
Kcnk5	0	2.2391	0.323	0.146	0	GC
Sipa1l3	0	2.23856	0.686	0.32	0	GC
Ddhd1	0	2.23082	0.627	0.205	0	GC
Gm10790	0	2.21137	0.426	0.104	0	GC
Ncam1	0	2.15307	0.956	0.482	0	GC
2610307P16Rik	0	2.14026	0.789	0.241	0	GC
Tmc5	0	2.11534	0.65	0.242	0	GC
Gna14	0	2.11263	0.867	0.333	0	GC
Cdyl2	0	2.10961	0.571	0.174	0	GC
Mill2	0	2.10194	0.654	0.224	0	GC
Cmip	0	2.10077	0.917	0.593	0	GC
Sh3kbp1	0	2.09241	0.926	0.443	0	GC
Phactr2	0	2.0915	0.463	0.158	0	GC
Ermap	0	2.08264	0.298	0.072	0	GC
H2-K1	0	2.06378	0.863	0.466	0	GC
Gm11149	0	2.0512	0.588	0.175	0	GC
Adgrl1	0	2.02696	0.283	0.069	0	GC
Sema6a	0	2.02462	0.837	0.379	0	GC
Map3k20	0	2.0064	0.281	0.079	0	GC
Adam19	0	2.00519	0.727	0.349	0	GC
Tiam2	0	1.98673	0.836	0.305	0	GC
Pla2g4a	0	1.96516	0.345	0.1	0	GC
Serpinb9d	0	1.95396	0.623	0.232	0	GC
Ssh1	0	1.95152	0.455	0.164	0	GC
Ptprm	0	1.93581	0.918	0.515	0	GC
Mmp15	0	1.91415	0.56	0.206	0	GC
Adap1	0	1.90641	0.265	0.076	0	GC
Srpk2	0	1.87877	0.765	0.438	0	GC
Rasa3	0	1.86792	0.303	0.097	0	GC
Pcdh12	0	1.86769	0.429	0.134	0	GC
Ppp1r3b	0	1.86207	0.271	0.089	0	GC
Mcc	0	1.85283	0.306	0.092	0	GC
Kif5c	0	1.84844	0.49	0.197	0	GC
Nol4	0	1.84288	0.257	0.066	0	GC
Prl7b1	0	1.83256	0.709	0.487	0	GC
Sulf2	0	1.83043	0.572	0.21	0	GC
Pkib	0	1.81088	0.348	0.099	0	GC
Tcf7l1	0	1.80969	0.655	0.246	0	GC
Atp8a1	0	1.80942	0.426	0.151	0	GC
Plekhg3	0	1.79665	0.358	0.11	0	GC
Pla2g4f	0	1.78473	0.592	0.203	0	GC
Arhgap6	0	1.76928	0.849	0.402	0	GC
Ide	0	1.76778	0.449	0.181	0	GC
Plpp3	0	1.76529	0.79	0.436	0	GC
Tmcc3	0	1.7644	0.834	0.457	0	GC
Fam126a	0	1.76398	0.698	0.313	0	GC
Col4a1	0	1.75992	0.964	0.65	0	GC
Nmnat2	0	1.7579	0.382	0.104	0	GC
H2-D1	0	1.75037	0.775	0.437	0	GC
Col4a2	0	1.71259	0.934	0.573	0	GC
Rgs12	0	1.6992	0.521	0.201	0	GC
Rgs17	0	1.68865	0.807	0.43	0	GC
Col3a1	0	1.68375	0.514	0.222	0	GC
Proser2	0	1.68317	0.447	0.197	0	GC
Fggy	0	1.67153	0.37	0.15	0	GC
Nckap5l	0	1.67039	0.391	0.134	0	GC
Glul	0	1.67034	0.267	0.102	0	GC
Frmd4a	0	1.66329	0.916	0.586	0	GC
Gpc1	0	1.65233	0.347	0.126	0	GC
Prex1	0	1.65081	0.564	0.273	0	GC
Nsun2	0	1.63889	0.314	0.133	0	GC
Pdcd4	0	1.62012	0.772	0.413	0	GC
Nrip1	0	1.61425	0.883	0.616	0	GC
Ier3	3.15005e-157	1.61392	0.264	0.151	1.01699e-152	GC
Ttc28	0	1.6101	0.379	0.146	0	GC
Sema4c	0	1.60765	0.339	0.125	0	GC
Lhfp	0	1.60382	0.786	0.404	0	GC
Anxa4	0	1.59007	0.879	0.573	0	GC
Plxna2	0	1.5882	0.348	0.118	0	GC
Gm15261	0	1.58661	0.504	0.192	0	GC
Tshz1	0	1.57138	0.357	0.147	0	GC
Ypel2	0	1.55803	0.511	0.236	0	GC
Ets2	0	1.55185	0.732	0.391	0	GC
Rassf4	0	1.54732	0.304	0.098	0	GC
Ryk	0	1.54686	0.573	0.279	0	GC
Plac1	0	1.54392	0.841	0.513	0	GC
P3h2	0	1.54114	0.729	0.305	0	GC
Nfkb1	4.58558e-292	1.53307	0.267	0.117	1.48045e-287	GC
Bdkrb2	0	1.53249	0.525	0.245	0	GC
Tuft1	0	1.53132	0.276	0.106	0	GC
Dtx1	0	1.50654	0.467	0.211	0	GC
Rap1gap	0	1.49676	0.336	0.131	0	GC
Prl2a1	3.28173e-304	1.49213	0.757	0.64	1.05951e-299	GC
Slc29a1	0	1.48991	0.251	0.1	0	GC
Gm11476	0	1.47824	0.437	0.21	0	GC
Tbc1d8	0	1.46632	0.424	0.195	0	GC
Plac8	0	1.45589	0.935	0.704	0	GC
Ahnak	0	1.45424	0.811	0.523	0	GC
Fam13b	0	1.43694	0.88	0.607	0	GC
Bach2	0	1.4337	0.584	0.279	0	GC
Jmy	0	1.4292	0.424	0.211	0	GC
Fkbp9	0	1.42539	0.402	0.194	0	GC
Pkd2	0	1.39319	0.371	0.176	0	GC
Stard13	2.76372e-231	1.38635	0.262	0.126	8.92267e-227	GC
Ilvbl	3.81084e-291	1.38224	0.301	0.141	1.23033e-286	GC
Cd47	0	1.37246	0.458	0.218	0	GC
Ada	0	1.37088	0.588	0.3	0	GC
Gm28730	4.5034e-224	1.36693	0.251	0.12	1.45392e-219	GC
Adtrp	0	1.3669	0.309	0.136	0	GC
Soat1	0	1.36646	0.609	0.325	0	GC
Rab31	0	1.36567	0.493	0.246	0	GC
Pygl	0	1.3652	0.358	0.163	0	GC
Cyld	0	1.35903	0.521	0.253	0	GC
Nkain1	0	1.35887	0.454	0.183	0	GC
Pitrm1	0	1.35438	0.752	0.398	0	GC
Smoc1	0	1.34912	0.577	0.293	0	GC
Nmt2	0	1.34081	0.707	0.42	0	GC
Tanc2	0	1.33354	0.929	0.699	0	GC
Hpcal1	0	1.32882	0.467	0.219	0	GC
Gcnt2	0	1.30759	0.559	0.297	0	GC
Apaf1	1.92024e-212	1.30243	0.262	0.131	6.19949e-208	GC
Lrrc8d	0	1.29513	0.663	0.358	0	GC
Dyrk2	2.85132e-307	1.29236	0.274	0.114	9.20549e-303	GC
Soga1	0	1.29143	0.586	0.295	0	GC
Slc7a7	1.27534e-290	1.27731	0.31	0.146	4.11743e-286	GC
Rgl1	0	1.27724	0.676	0.369	0	GC
Ptprf	0	1.27344	0.523	0.228	0	GC
Serpinb9c	0	1.27003	0.343	0.16	0	GC
Pbx1	0	1.26748	0.404	0.184	0	GC
Hsd17b7	0	1.26579	0.44	0.194	0	GC
Slc6a2	7.8889e-244	1.26497	0.303	0.153	2.54693e-239	GC
Zdhhc14	0	1.25492	0.817	0.471	0	GC
Anxa2	0	1.25107	0.897	0.656	0	GC
Mast4	0	1.24298	0.886	0.579	0	GC
Arsb	0	1.23942	0.404	0.209	0	GC
Il2rg	6.0041e-270	1.23253	0.267	0.117	1.93843e-265	GC
Mcu	0	1.23197	0.841	0.568	0	GC
Ccnyl1	4.0135e-263	1.22948	0.305	0.15	1.29576e-258	GC
Xist	0	1.22843	0.74	0.291	0	GC
Tnfrsf9	0	1.22563	0.952	0.715	0	GC
Syde1	0	1.22375	0.321	0.137	0	GC
Nav1	0	1.21415	0.831	0.485	0	GC
Sh3pxd2a	0	1.20633	0.866	0.587	0	GC
Wipf1	0	1.19388	0.787	0.427	0	GC
Sbsn	0	1.19059	0.881	0.613	0	GC
Gm16159	0	1.18978	0.427	0.221	0	GC
Sema6d	0	1.18627	0.377	0.167	0	GC
Wnk2	2.7505e-298	1.18229	0.318	0.148	8.87998e-294	GC
Sbf1	3.9082e-269	1.17256	0.363	0.197	1.26176e-264	GC
Snx7	0	1.17139	0.505	0.261	0	GC
Cerk	2.91898e-291	1.16938	0.304	0.138	9.42393e-287	GC
Klhl13	0	1.15928	0.955	0.787	0	GC
Nt5dc3	0	1.13892	0.535	0.317	0	GC
Lamc1	0	1.13784	0.777	0.486	0	GC
Lrrfip1	0	1.13631	0.554	0.296	0	GC
Fam171a1	0	1.13552	0.611	0.34	0	GC
Elmo1	0	1.13264	0.791	0.494	0	GC
Bex1	8.11413e-269	1.12936	0.435	0.257	2.61965e-264	GC
Tiam1	0	1.12834	0.749	0.372	0	GC
Stat3	0	1.12669	0.56	0.325	0	GC
Stau2	0	1.11676	0.552	0.341	0	GC
Micu1	0	1.11362	0.595	0.356	0	GC
Ildr1	5.36456e-186	1.10758	0.264	0.138	1.73195e-181	GC
Plod1	5.61729e-302	1.1042	0.413	0.228	1.81354e-297	GC
Tbcd	2.39557e-268	1.10338	0.458	0.292	7.73408e-264	GC
Ndrg1	0	1.0957	0.483	0.265	0	GC
4930556N13Rik	4.79304e-217	1.09496	0.314	0.168	1.54743e-212	GC
Arhgap22	0	1.0938	0.64	0.348	0	GC
Car2	0	1.08965	0.844	0.545	0	GC
Fgfr1	0	1.08121	0.848	0.535	0	GC
Ralb	0	1.07472	0.496	0.292	0	GC
Dpy19l1	7.0042e-246	1.07139	0.331	0.172	2.2613e-241	GC
Cfap20	5.10206e-256	1.06805	0.395	0.227	1.6472e-251	GC
Inhbb	1.65815e-284	1.06665	0.435	0.252	5.35334e-280	GC
Rcan1	1.29938e-213	1.0661	0.326	0.18	4.19504e-209	GC
Itm2b	0	1.06335	0.692	0.478	0	GC
Iffo1	4.30987e-271	1.05723	0.302	0.14	1.39144e-266	GC
Slc4a7	3.38865e-280	1.05478	0.357	0.18	1.09402e-275	GC
Ehd1	1.01524e-227	1.05235	0.317	0.166	3.2777e-223	GC
Gkn2	0	1.05049	0.371	0.181	0	GC
Pard6g	0	1.04909	0.616	0.401	0	GC
Prap1	0	1.04766	0.488	0.279	0	GC
Tet3	0	1.04673	0.598	0.373	0	GC
B2m	0	1.04512	0.567	0.338	0	GC
Slco3a1	0	1.04097	0.62	0.313	0	GC
Kank3	7.67461e-236	1.03027	0.412	0.252	2.47775e-231	GC
Tmem65	1.2487e-197	1.02405	0.344	0.203	4.03143e-193	GC
Cep170	5.39281e-295	1.02319	0.475	0.291	1.74107e-290	GC
Ppp3ca	0	1.02102	0.713	0.474	0	GC
Tmem131	0	1.01783	0.452	0.251	0	GC
Spata6	6.71389e-234	1.01461	0.378	0.218	2.16758e-229	GC
Galnt10	9.37224e-190	1.01302	0.319	0.182	3.02583e-185	GC
Ctif	3.50196e-280	1.0114	0.457	0.272	1.13061e-275	GC
Il1r1	6.20338e-225	1.00362	0.346	0.19	2.00276e-220	GC
Coro2a	1.26066e-258	1.00302	0.35	0.18	4.07004e-254	GC
Ogt	0	1.00162	0.796	0.585	0	GC
Cald1	0	0.997592	0.951	0.737	0	GC
Zeb1	0	0.995159	0.404	0.2	0	GC
Bex3	9.25438e-213	0.990136	0.41	0.255	2.98778e-208	GC
Nostrin	0	0.989686	0.67	0.383	0	GC
Elf4	1.41128e-247	0.980953	0.282	0.13	4.55633e-243	GC
Fam83b	0	0.980223	0.516	0.292	0	GC
Arntl	0	0.979821	0.506	0.274	0	GC
Lyn	0	0.979459	0.446	0.234	0	GC
S100g	0	0.974767	0.703	0.441	0	GC
Gpr1	0	0.974241	0.47	0.266	0	GC
Otud7b	2.45984e-223	0.972368	0.424	0.27	7.94159e-219	GC
Sestd1	9.24141e-189	0.966843	0.327	0.188	2.98359e-184	GC
S100a11	0	0.96495	0.568	0.355	0	GC
Trio	0	0.956682	0.84	0.589	0	GC
Pros1	0	0.955425	0.616	0.419	0	GC
S100a6	0	0.953125	0.989	0.915	0	GC
Fam49b	0	0.946077	0.827	0.649	0	GC
Tmsb10	0	0.944677	0.911	0.682	0	GC
P4ha1	0	0.943577	0.597	0.392	0	GC
Rbp1	9.39493e-164	0.938697	0.383	0.25	3.03315e-159	GC
Smarca2	4.83961e-233	0.937701	0.392	0.228	1.56247e-228	GC
Nmnat3	1.11849e-89	0.937184	0.252	0.167	3.61105e-85	GC
Ubtd2	3.82335e-140	0.933936	0.264	0.152	1.23437e-135	GC
Pappa2	0	0.933288	0.992	0.807	0	GC
Mctp2	6.54072e-141	0.93165	0.287	0.172	2.11167e-136	GC
Fbln1	0	0.927188	0.521	0.297	0	GC
Smurf1	4.79538e-202	0.926128	0.439	0.289	1.54819e-197	GC
Baz2b	0	0.919146	0.607	0.395	0	GC
Spire1	2.93417e-204	0.918819	0.378	0.226	9.47298e-200	GC
Palld	0	0.916479	0.573	0.371	0	GC
Mmp28	2.373e-254	0.915649	0.383	0.208	7.66122e-250	GC
Anks1	6.23749e-277	0.913027	0.529	0.35	2.01377e-272	GC
Nectin2	0	0.910628	0.575	0.378	0	GC
Cdk17	0	0.903809	0.664	0.439	0	GC
Sat1	2.16872e-126	0.899917	0.379	0.261	7.0017e-122	GC
Morf4l2	0	0.898453	0.762	0.569	0	GC
Hdac4	0	0.897329	0.857	0.59	0	GC
Nid1	0	0.897303	0.737	0.496	0	GC
Sos2	1.10316e-174	0.894964	0.388	0.252	3.56155e-170	GC
Pcsk6	1.59173e-259	0.888837	0.281	0.126	5.13891e-255	GC
Glud1	2.17805e-300	0.886422	0.523	0.331	7.03183e-296	GC
Lpgat1	4.51136e-231	0.88614	0.463	0.297	1.45649e-226	GC
Camta1	0	0.886002	0.71	0.481	0	GC
Ralbp1	0	0.881706	0.91	0.734	0	GC
Rps6ka6	0	0.878357	0.659	0.445	0	GC
Prex2	0	0.8772	0.647	0.389	0	GC
Gramd1b	5.1742e-152	0.874928	0.384	0.257	1.67049e-147	GC
Mgp	5.72179e-45	0.86999	0.266	0.211	1.84728e-40	GC
Ncmap	0	0.86693	0.493	0.276	0	GC
P4ha2	6.45298e-204	0.865055	0.381	0.226	2.08334e-199	GC
Cabin1	4.12431e-265	0.862573	0.537	0.365	1.33153e-260	GC
Parva	0	0.850359	0.881	0.728	0	GC
Cryab	6.74065e-175	0.849093	0.401	0.255	2.17622e-170	GC
Map3k2	2.07038e-207	0.848932	0.475	0.323	6.68423e-203	GC
Msi2	0	0.847262	0.672	0.433	0	GC
Rap1gds1	0	0.844785	0.637	0.418	0	GC
Tead1	0	0.842081	0.748	0.535	0	GC
Zbtb20	2.3208e-299	0.841963	0.569	0.372	7.49271e-295	GC
Pga5	1.88016e-146	0.840818	0.274	0.156	6.07009e-142	GC
Slc6a6	1.87687e-249	0.840671	0.548	0.377	6.05947e-245	GC
Fubp3	1.82339e-240	0.822364	0.496	0.325	5.88683e-236	GC

### Sheet: GC-1-specific
gene	p_val	avg_log2FC	pct.1	pct.2	p_val_adj	cluster
Mbp	1.01271e-115	1.91658	0.334	0.117	3.26954e-111	GC-1
Gm48742	6.57175e-107	1.91301	0.307	0.102	2.12169e-102	GC-1
Mir100hg	1.74286e-172	1.83981	0.496	0.212	5.62683e-168	GC-1
Piezo2	1.16478e-169	1.80336	0.496	0.216	3.76048e-165	GC-1
Phactr2	9.69817e-198	1.76028	0.573	0.29	3.13106e-193	GC-1
Nlrc5	9.39056e-207	1.62388	0.597	0.299	3.03174e-202	GC-1
Tspan18	1.48656e-67	1.5269	0.27	0.115	4.79935e-63	GC-1
Vstm4	5.92254e-89	1.48421	0.356	0.162	1.91209e-84	GC-1
Coro2a	4.39419e-109	1.48039	0.436	0.217	1.41867e-104	GC-1
Ypel2	2.50565e-171	1.46897	0.611	0.356	8.08948e-167	GC-1
Pkib	7.7479e-116	1.45333	0.437	0.208	2.50141e-111	GC-1
Lrrn2	2.29193e-71	1.44304	0.304	0.138	7.39949e-67	GC-1
Tbc1d8	5.10427e-135	1.43547	0.517	0.278	1.64792e-130	GC-1
Ralgps2	3.22352e-218	1.43313	0.688	0.423	1.04071e-213	GC-1
Actn1	4.59093e-200	1.3955	0.66	0.379	1.48218e-195	GC-1
Ctdspl	2.18841e-60	1.38695	0.304	0.154	7.06528e-56	GC-1
Gsg1l	5.02811e-185	1.38064	0.663	0.392	1.62333e-180	GC-1
Chsy3	6.57686e-179	1.3487	0.698	0.468	2.12334e-174	GC-1
Nt5dc3	1.11857e-138	1.30474	0.62	0.404	3.61131e-134	GC-1
Slc6a6	6.51849e-167	1.3041	0.643	0.399	2.1045e-162	GC-1
Pard6g	7.21998e-194	1.26684	0.712	0.464	2.33097e-189	GC-1
Hbb-y	5.97399e-68	1.26458	0.339	0.167	1.9287e-63	GC-1
Nol4	7.06021e-60	1.25289	0.317	0.163	2.27939e-55	GC-1
Plxna2	7.70365e-78	1.19985	0.419	0.236	2.48712e-73	GC-1
Arhgap10	0	1.15804	0.943	0.843	0	GC-1
Wnk2	1.19885e-55	1.11764	0.376	0.228	3.87048e-51	GC-1
Gm12227	4.83394e-42	1.08994	0.308	0.182	1.56064e-37	GC-1
Sgpp2	2.25425e-54	1.08874	0.383	0.238	7.27785e-50	GC-1
Rnf128	1.92194e-122	1.07064	0.652	0.462	6.20498e-118	GC-1
Ppp2r2c	1.06963e-55	1.06965	0.378	0.23	3.45329e-51	GC-1
Adam19	1.11803e-179	1.04778	0.802	0.611	3.60956e-175	GC-1
Nkain1	3.4039e-83	1.04661	0.524	0.344	1.09895e-78	GC-1
Ndrg1	2.46282e-94	1.01874	0.56	0.364	7.95122e-90	GC-1
Car2	1.55353e-259	1.01429	0.907	0.745	5.01557e-255	GC-1
Tet3	3.7408e-122	1.00637	0.663	0.496	1.20772e-117	GC-1
Ism1	1.78278e-71	1.00461	0.442	0.26	5.75572e-67	GC-1
Gm11149	3.29863e-118	0.998927	0.662	0.472	1.06496e-113	GC-1
Iffo1	8.25389e-45	0.993535	0.354	0.222	2.66477e-40	GC-1
Brpf3	8.98316e-78	0.984525	0.533	0.366	2.90021e-73	GC-1
Tiam2	5.7687e-258	0.980358	0.905	0.727	1.86242e-253	GC-1
Als2	3.01321e-35	0.978299	0.305	0.191	9.72813e-31	GC-1
Faxc	1.46116e-36	0.975502	0.28	0.165	4.71735e-32	GC-1
Gmip	4.441e-47	0.97223	0.37	0.234	1.43378e-42	GC-1
Cdk15	7.1269e-38	0.969599	0.309	0.188	2.30092e-33	GC-1
Msi2	1.35539e-120	0.964143	0.723	0.593	4.37586e-116	GC-1
Rap1gap	5.36473e-45	0.948833	0.387	0.255	1.732e-40	GC-1
Bicdl1	1.68465e-54	0.945644	0.407	0.258	5.43889e-50	GC-1
Anxa4	4.04021e-300	0.944444	0.934	0.794	1.30438e-295	GC-1
Fat1	4.85834e-29	0.941921	0.273	0.173	1.56851e-24	GC-1
Tbcd	2.02273e-58	0.933708	0.51	0.377	6.53037e-54	GC-1
Sorcs2	1.55684e-26	0.930836	0.291	0.196	5.02626e-22	GC-1
Tns1	7.16209e-56	0.926874	0.467	0.322	2.31228e-51	GC-1
Ptpn14	4.83771e-29	0.909074	0.281	0.181	1.56186e-24	GC-1
Arid5b	2.96479e-163	0.904024	0.825	0.673	9.57183e-159	GC-1
Kif5c	1.41158e-79	0.895417	0.559	0.383	4.5573e-75	GC-1
Lrp8	5.32972e-25	0.891473	0.251	0.161	1.7207e-20	GC-1
Hpcal1	1.26257e-77	0.88911	0.539	0.353	4.07621e-73	GC-1
Xylt1	1.36814e-74	0.887167	0.611	0.487	4.41704e-70	GC-1
Zbtb10	1.15648e-85	0.876651	0.628	0.479	3.73371e-81	GC-1
Tns3	3.25341e-50	0.874917	0.455	0.316	1.05036e-45	GC-1
Ncmap	2.23537e-74	0.874206	0.557	0.394	7.2169e-70	GC-1
Rps6ka2	3.27002e-41	0.872855	0.414	0.297	1.05572e-36	GC-1
Fam126a	6.40892e-128	0.866887	0.753	0.611	2.06912e-123	GC-1
Mgat5	1.36994e-144	0.857276	0.798	0.67	4.42284e-140	GC-1
Zfp64	5.7897e-47	0.856596	0.407	0.272	1.86921e-42	GC-1
Auts2	7.48705e-179	0.853482	0.884	0.767	2.41719e-174	GC-1
Stard9	6.94708e-21	0.847561	0.25	0.169	2.24287e-16	GC-1
Arhgap28	3.37874e-71	0.845431	0.605	0.468	1.09083e-66	GC-1
Colec12	8.57662e-38	0.844293	0.392	0.27	2.76896e-33	GC-1
Lpgat1	1.83017e-55	0.843857	0.516	0.381	5.9087e-51	GC-1
Anxa11	9.14749e-140	0.843457	0.787	0.595	2.95327e-135	GC-1
Btbd11	2.33871e-73	0.835669	0.609	0.457	7.55052e-69	GC-1
Pbx1	3.6405e-51	0.83015	0.458	0.318	1.17534e-46	GC-1
Sh3pxd2a	7.49974e-209	0.823038	0.91	0.798	2.42129e-204	GC-1
Lhfp	5.2864e-141	0.815928	0.83	0.717	1.70671e-136	GC-1
Srpk2	5.34957e-130	0.815553	0.823	0.674	1.72711e-125	GC-1
Hsd17b7	4.03011e-49	0.806436	0.491	0.361	1.30112e-44	GC-1
Eml4	2.12513e-76	0.805234	0.668	0.541	6.861e-72	GC-1
Dpf3	1.54196e-34	0.804025	0.394	0.284	4.97822e-30	GC-1
Ppp1r3b	5.26829e-25	0.802691	0.307	0.215	1.70087e-20	GC-1
Nav2	3.18638e-44	0.798044	0.433	0.302	1.02872e-39	GC-1
Fryl	2.70883e-108	0.796437	0.758	0.647	8.74544e-104	GC-1
Ugp2	1.53906e-56	0.79538	0.558	0.431	4.96885e-52	GC-1
Smad1	5.13791e-20	0.79176	0.271	0.193	1.65877e-15	GC-1
Firre	1.73292e-23	0.788091	0.274	0.183	5.59473e-19	GC-1
Psd4	2.19735e-29	0.785144	0.351	0.246	7.09415e-25	GC-1
Etl4	1.21809e-95	0.784331	0.658	0.458	3.9326e-91	GC-1
Sipa1l1	1.41642e-76	0.779288	0.649	0.514	4.57291e-72	GC-1
Pkd2l2	7.7874e-21	0.776928	0.262	0.18	2.51416e-16	GC-1
Ncam1	2.40357e-259	0.774563	0.973	0.929	7.75993e-255	GC-1
Syt14	1.85449e-30	0.770776	0.367	0.26	5.98722e-26	GC-1
Dtx1	3.46743e-52	0.765629	0.521	0.382	1.11946e-47	GC-1
Palm	1.1456e-61	0.764633	0.563	0.415	3.69856e-57	GC-1
Oaf	2.65712e-16	0.764626	0.261	0.192	8.57851e-12	GC-1
Jazf1	7.28662e-66	0.76145	0.614	0.477	2.35249e-61	GC-1
Zdhhc14	1.62042e-134	0.759001	0.851	0.764	5.23152e-130	GC-1
2610307P16Rik	3.43586e-135	0.75302	0.837	0.714	1.10927e-130	GC-1
Sos1	1.00933e-25	0.748555	0.422	0.333	3.25862e-21	GC-1
Tpd52	9.66363e-20	0.746897	0.252	0.172	3.1199e-15	GC-1
Spata6	4.05286e-36	0.746557	0.423	0.306	1.30846e-31	GC-1
Fblim1	7.90608e-82	0.741211	0.695	0.566	2.55248e-77	GC-1
Nckap5l	1.43984e-38	0.740527	0.439	0.316	4.64851e-34	GC-1
Carmil1	4.31823e-24	0.733665	0.281	0.187	1.39414e-19	GC-1
Dgka	2.01705e-21	0.733076	0.271	0.184	6.51206e-17	GC-1
Arntl	3.40399e-51	0.732845	0.555	0.429	1.09898e-46	GC-1
AY036118	2.08051e-108	0.731161	0.85	0.739	6.71693e-104	GC-1
Micall1	6.35493e-41	0.728222	0.468	0.351	2.05169e-36	GC-1
Rnf34	8.05898e-19	0.727458	0.279	0.2	2.60184e-14	GC-1
Immt	3.08995e-31	0.726665	0.438	0.336	9.97589e-27	GC-1
Rgs17	9.93607e-133	0.72644	0.843	0.75	3.20786e-128	GC-1
Rap1a	4.28448e-108	0.726005	0.774	0.661	1.38324e-103	GC-1
Fubp3	3.48209e-47	0.725898	0.544	0.422	1.12419e-42	GC-1
Rgs12	6.74395e-51	0.72478	0.564	0.455	2.17729e-46	GC-1
Chst11	1.53932e-59	0.72365	0.623	0.503	4.96969e-55	GC-1
Ldlr	2.00165e-22	0.723632	0.357	0.272	6.46234e-18	GC-1
Anxa7	3.24454e-25	0.722244	0.347	0.249	1.0475e-20	GC-1
St6gal1	3.07493e-23	0.721426	0.316	0.225	9.92741e-19	GC-1
Gm15261	2.53188e-52	0.719539	0.556	0.422	8.17419e-48	GC-1
Bdkrb2	7.53413e-46	0.716588	0.567	0.459	2.43239e-41	GC-1
Rcan1	3.67881e-27	0.71446	0.365	0.267	1.1877e-22	GC-1
Snx9	2.39881e-65	0.714451	0.66	0.551	7.74457e-61	GC-1
Dsc2	3.72726e-29	0.713045	0.41	0.312	1.20335e-24	GC-1
Nmrk1	1.4094e-17	0.710674	0.251	0.177	4.55026e-13	GC-1
Acsl4	2.10748e-25	0.709218	0.33	0.233	6.80399e-21	GC-1
Gm43915	2.0728e-20	0.70528	0.275	0.191	6.69204e-16	GC-1
Psg25	1.36942e-32	0.703449	0.455	0.346	4.42119e-28	GC-1
Ptprf	1.37662e-47	0.702927	0.566	0.455	4.44443e-43	GC-1
Zfp532	4.1213e-36	0.698089	0.49	0.387	1.33056e-31	GC-1
Cdc42se2	3.09617e-119	0.694548	0.841	0.76	9.996e-115	GC-1
Arsb	7.67221e-36	0.682634	0.449	0.333	2.47697e-31	GC-1
Prl2b1	1.97115e-169	0.681225	0.969	0.893	6.36386e-165	GC-1
Mical2	2.62377e-49	0.680574	0.578	0.46	8.47084e-45	GC-1
Ptprm	9.62231e-141	0.680403	0.939	0.885	3.10656e-136	GC-1
Frmd4a	3.82504e-190	0.679943	0.946	0.87	1.23492e-185	GC-1
Lima1	5.94881e-82	0.678131	0.733	0.613	1.92057e-77	GC-1
Map4k3	5.439e-60	0.675466	0.654	0.564	1.75598e-55	GC-1
Gm42418	9.76564e-160	0.668116	0.993	0.983	3.15284e-155	GC-1
Atg4a	1.49539e-16	0.664861	0.263	0.191	4.82788e-12	GC-1
Arhgap6	2.25745e-126	0.664163	0.894	0.778	7.28818e-122	GC-1
Cgnl1	1.86006e-19	0.663439	0.397	0.324	6.00522e-15	GC-1
Vav3	1.99121e-111	0.659909	0.857	0.774	6.42863e-107	GC-1
Tex2	9.33679e-47	0.658918	0.582	0.475	3.01438e-42	GC-1
Dip2b	1.13636e-57	0.657458	0.688	0.608	3.66873e-53	GC-1
Cdh5	2.01003e-42	0.649042	0.555	0.436	6.48938e-38	GC-1
Lrrc8c	1.21535e-19	0.645628	0.33	0.247	3.92375e-15	GC-1
Bcas3	1.4073e-63	0.644663	0.751	0.697	4.54346e-59	GC-1
Sema6d	5.10155e-25	0.641723	0.413	0.321	1.64704e-20	GC-1
Map2k6	3.88853e-17	0.641585	0.277	0.201	1.25541e-12	GC-1
Nmnat3	2.63281e-12	0.640421	0.275	0.216	8.50001e-08	GC-1
Spata21	4.21001e-43	0.639818	0.524	0.39	1.3592e-38	GC-1
Brwd3	2.44831e-29	0.636692	0.458	0.357	7.90438e-25	GC-1
Lpar3	4.00554e-16	0.635309	0.26	0.189	1.29319e-11	GC-1
Fndc9	5.45809e-26	0.629794	0.377	0.274	1.76214e-21	GC-1
Kalrn	1.36608e-20	0.628981	0.413	0.337	4.41039e-16	GC-1
Srgap2	3.8921e-80	0.627012	0.776	0.686	1.25656e-75	GC-1
Lasp1	5.56413e-49	0.626045	0.596	0.469	1.79638e-44	GC-1
Gtf3c1	2.70234e-12	0.624337	0.262	0.203	8.72452e-08	GC-1
Lonp2	2.43457e-63	0.618917	0.7	0.593	7.86002e-59	GC-1
Agap3	6.5069e-16	0.61572	0.319	0.247	2.10075e-11	GC-1
Pappa2	8.04844e-207	0.615024	0.998	0.983	2.59844e-202	GC-1
Fam13b	1.33948e-118	0.609559	0.905	0.841	4.32452e-114	GC-1
Cyfip2	2.68908e-49	0.608928	0.612	0.502	8.68171e-45	GC-1
Kdm4b	9.05148e-11	0.608918	0.267	0.213	2.92227e-06	GC-1
Plekhg3	3.83251e-21	0.607043	0.391	0.305	1.23733e-16	GC-1
Xpo7	1.07202e-34	0.606901	0.565	0.474	3.46101e-30	GC-1
Sema4d	5.27778e-30	0.606226	0.438	0.332	1.70393e-25	GC-1
Cmip	1.23846e-140	0.603721	0.945	0.874	3.99838e-136	GC-1
Nmnat2	2.52711e-29	0.603377	0.427	0.313	8.15877e-25	GC-1
Rras2	8.35019e-19	0.60142	0.385	0.307	2.69586e-14	GC-1
Atp8a1	1.74227e-19	0.60091	0.452	0.384	5.62493e-15	GC-1
Nectin2	1.37388e-47	0.597475	0.623	0.501	4.43556e-43	GC-1
Rffl	1.6237e-52	0.597394	0.664	0.562	5.24213e-48	GC-1
Gm37640	8.68389e-22	0.595711	0.372	0.285	2.80359e-17	GC-1
Ide	2.89729e-30	0.594539	0.49	0.386	9.35389e-26	GC-1
Rab3ip	3.92272e-14	0.59438	0.338	0.274	1.26645e-09	GC-1
Itga1	6.34087e-24	0.593737	0.343	0.243	2.04715e-19	GC-1
Slc2a1	1.07015e-42	0.590132	0.635	0.545	3.45499e-38	GC-1
Gm2a	7.08214e-12	0.585458	0.333	0.279	2.28647e-07	GC-1
Pld1	1.00193e-25	0.585077	0.45	0.355	3.23472e-21	GC-1
Rnf157	3.61357e-19	0.584895	0.39	0.309	1.16664e-14	GC-1
Rai14	1.58724e-45	0.582857	0.623	0.513	5.12442e-41	GC-1
Myo18a	8.16829e-20	0.581377	0.433	0.36	2.63713e-15	GC-1
Cabin1	5.70601e-35	0.578355	0.571	0.484	1.84219e-30	GC-1
Tsix	2.36853e-41	0.575492	0.577	0.453	7.64681e-37	GC-1
Gnb4	2.73734e-53	0.575358	0.702	0.618	8.83749e-49	GC-1
Prl7a2	1.47083e-76	0.571657	0.886	0.8	4.74858e-72	GC-1
Itga5	3.31067e-13	0.56972	0.325	0.265	1.06885e-08	GC-1
Raf1	7.16115e-34	0.567812	0.567	0.479	2.31198e-29	GC-1
Kdm6b	5.32215e-20	0.562231	0.423	0.347	1.71826e-15	GC-1
Ghrh	3.09017e-38	0.561604	0.644	0.541	9.97662e-34	GC-1
Camk1d	1.07146e-50	0.559627	0.73	0.652	3.4592e-46	GC-1
Daam1	5.31464e-46	0.559506	0.668	0.581	1.71583e-41	GC-1
Adtrp	2.45589e-17	0.558694	0.34	0.26	7.92883e-13	GC-1
Kif13b	4.81409e-14	0.553469	0.369	0.308	1.55423e-09	GC-1
Dsp	8.06514e-26	0.550941	0.501	0.42	2.60383e-21	GC-1
Slc7a7	9.9881e-14	0.548424	0.335	0.27	3.22466e-09	GC-1
Fam219a	2.53381e-16	0.54357	0.39	0.318	8.18042e-12	GC-1
Adgrl1	9.77431e-12	0.543222	0.306	0.248	3.15564e-07	GC-1
Fam83b	3.83459e-35	0.542866	0.56	0.445	1.238e-30	GC-1
Afap1l2	1.91571e-63	0.540152	0.76	0.644	6.18488e-59	GC-1
Bin2	3.83204e-11	0.5368	0.256	0.198	1.23717e-06	GC-1
Rassf3	3.06531e-23	0.535323	0.476	0.388	9.89636e-19	GC-1
Dop1b	5.02435e-12	0.535297	0.274	0.213	1.62211e-07	GC-1
Rgl1	1.9326e-48	0.527932	0.706	0.629	6.23941e-44	GC-1
Pdcd4	5.18013e-74	0.523312	0.802	0.725	1.67241e-69	GC-1
Ccser1	8.41808e-69	0.523193	0.835	0.762	2.71778e-64	GC-1
Got2	6.37071e-10	0.518198	0.273	0.221	2.05678e-05	GC-1
Sdk2	2.67133e-09	0.510325	0.275	0.225	8.62439e-05	GC-1
Gga2	1.64018e-13	0.510132	0.352	0.288	5.29532e-09	GC-1
Map4k4	5.73039e-85	0.508524	0.862	0.806	1.85006e-80	GC-1
Mctp2	3.14735e-10	0.506754	0.307	0.255	1.01612e-05	GC-1
Fam168a	7.6393e-83	0.506112	0.864	0.802	2.46635e-78	GC-1
Cast	2.0701e-16	0.505711	0.421	0.351	6.68333e-12	GC-1
Tnrc18	4.41707e-25	0.505439	0.55	0.48	1.42605e-20	GC-1
Flna	1.36371e-09	0.504817	0.269	0.217	4.40274e-05	GC-1
Gm26827	5.73312e-19	0.502702	0.464	0.383	1.85094e-14	GC-1
Nav1	4.49305e-83	0.502367	0.857	0.791	1.45058e-78	GC-1
Shtn1	7.77026e-11	0.502037	0.264	0.206	2.50863e-06	GC-1
Vstm5	1.96783e-26	0.501672	0.488	0.387	6.35315e-22	GC-1
Klc1	4.66911e-12	0.50013	0.395	0.343	1.50742e-07	GC-1
Gm16599	3.36147e-13	0.499301	0.517	0.473	1.08525e-08	GC-1
Mitf	6.92475e-37	0.499234	0.553	0.443	2.23566e-32	GC-1
Srsf1	7.43931e-13	0.499032	0.344	0.28	2.40178e-08	GC-1
Desi2	1.36053e-46	0.498956	0.71	0.629	4.39247e-42	GC-1
Supt20	1.9637e-25	0.496266	0.571	0.499	6.33979e-21	GC-1
Ctsm	4.67592e-31	0.492928	0.723	0.668	1.50962e-26	GC-1
Tfap2c	1.82887e-29	0.49081	0.629	0.559	5.9045e-25	GC-1
Mical3	2.0152e-77	0.4894	0.866	0.823	6.50608e-73	GC-1
Clcn5	5.48886e-12	0.488199	0.363	0.307	1.77208e-07	GC-1
Spsb1	2.24995e-07	0.48766	0.316	0.277	0.00726396	GC-1
Cd82	1.1039e-10	0.487462	0.354	0.302	3.56393e-06	GC-1
Ammecr1	1.58009e-19	0.48376	0.467	0.389	5.10133e-15	GC-1
Pde4dip	4.22314e-83	0.482383	0.872	0.843	1.36344e-78	GC-1
Wipf3	3.13532e-10	0.481883	0.279	0.224	1.01224e-05	GC-1
Clip2	3.13473e-08	0.481507	0.255	0.209	0.00101205	GC-1
Gm28730	3.57495e-09	0.476622	0.272	0.22	0.000115417	GC-1
Map3k1	6.23852e-09	0.47466	0.288	0.239	0.000201411	GC-1
Ermap	2.70632e-13	0.472933	0.325	0.256	8.73736e-09	GC-1
Zdhhc21	4.36014e-24	0.472271	0.556	0.49	1.40767e-19	GC-1
Cntrl	6.74732e-09	0.471209	0.255	0.206	0.000217837	GC-1
Mcc	3.15248e-13	0.469151	0.334	0.264	1.01778e-08	GC-1
Rreb1	1.31961e-22	0.468794	0.577	0.521	4.26035e-18	GC-1
Gfod1	1.47647e-24	0.466337	0.597	0.528	4.76679e-20	GC-1
Tcf20	1.34917e-52	0.46377	0.793	0.75	4.3558e-48	GC-1
Rasa3	6.77278e-07	0.463443	0.318	0.281	0.0218659	GC-1
Frmd4b	3.70177e-28	0.462172	0.641	0.577	1.19512e-23	GC-1
Tnfaip8	9.70621e-26	0.460441	0.587	0.513	3.13365e-21	GC-1
Celf2	3.05836e-13	0.459375	0.421	0.359	9.87392e-09	GC-1
Braf	3.06185e-72	0.457197	0.874	0.844	9.88519e-68	GC-1
Jarid2	6.50703e-54	0.455334	0.808	0.733	2.1008e-49	GC-1
Pde8a	2.58907e-07	0.455249	0.384	0.355	0.00835882	GC-1
Atp11a	3.59314e-21	0.452874	0.562	0.501	1.16005e-16	GC-1
Tmc4	2.24407e-08	0.451836	0.312	0.265	0.000724498	GC-1
Arid1b	1.25242e-19	0.451001	0.529	0.466	4.04344e-15	GC-1
Pltp	5.38069e-10	0.45061	0.349	0.295	1.73716e-05	GC-1
Tnks	5.40669e-30	0.449493	0.669	0.629	1.74555e-25	GC-1
Cux1	4.11185e-21	0.449451	0.737	0.716	1.32751e-16	GC-1
Gnai2	8.10539e-18	0.447045	0.542	0.488	2.61682e-13	GC-1
Carm1	9.04446e-09	0.444821	0.335	0.289	0.000292	GC-1
Tbrg1	4.01764e-21	0.442999	0.575	0.512	1.2971e-16	GC-1
Inf2	2.82701e-19	0.442867	0.474	0.395	9.127e-15	GC-1
Nostrin	1.37726e-40	0.442244	0.701	0.62	4.4465e-36	GC-1
Apbb2	3.79316e-31	0.440856	0.675	0.624	1.22462e-26	GC-1
Nfib	4.4718e-24	0.439608	0.664	0.614	1.44372e-19	GC-1
Smurf1	3.47378e-10	0.437867	0.454	0.416	1.12151e-05	GC-1
Kdm2b	2.12802e-06	0.437694	0.254	0.215	0.068703	GC-1
Macf1	3.33772e-106	0.436967	0.959	0.935	1.07758e-101	GC-1
Rapgef1	2.08979e-29	0.4359	0.674	0.607	6.74688e-25	GC-1
Greb1	5.91075e-11	0.434931	0.254	0.192	1.90829e-06	GC-1
Amotl1	4.3397e-09	0.434677	0.317	0.266	0.000140107	GC-1
Lrrfip1	1.391e-20	0.434045	0.576	0.521	4.49085e-16	GC-1
Nr6a1	1.1144e-12	0.432275	0.579	0.555	3.59784e-08	GC-1
Rfx7	3.37203e-15	0.431601	0.441	0.375	1.08866e-10	GC-1
Ctsa	1.8968e-08	0.427842	0.373	0.33	0.000612383	GC-1
Med27	1.06543e-06	0.426007	0.29	0.25	0.0343974	GC-1
Gys1	1.63718e-11	0.424046	0.371	0.307	5.28563e-07	GC-1
Atp10a	3.28633e-29	0.421916	0.674	0.608	1.06099e-24	GC-1
Ubap2	1.35478e-11	0.418276	0.474	0.429	4.37391e-07	GC-1
Wnk1	1.47983e-27	0.417291	0.692	0.66	4.77763e-23	GC-1
Xist	7.22786e-56	0.416926	0.811	0.629	2.33351e-51	GC-1
Lrrc4	3.85466e-39	0.416093	0.799	0.76	1.24448e-34	GC-1
Lrch1	1.18739e-42	0.414903	0.808	0.781	3.83349e-38	GC-1
Fgd6	2.3989e-15	0.41443	0.52	0.472	7.74483e-11	GC-1
Basp1	1.96523e-77	0.414212	0.924	0.891	6.34474e-73	GC-1
Sbf1	5.00949e-11	0.413012	0.386	0.328	1.61731e-06	GC-1
Cts3	3.95204e-62	0.410825	0.971	0.953	1.27592e-57	GC-1
Arid1a	2.16775e-12	0.410758	0.459	0.409	6.99859e-08	GC-1
D10Wsu102e	2.80658e-09	0.409018	0.388	0.338	9.06105e-05	GC-1
Tpst2	6.27523e-08	0.408585	0.333	0.289	0.00202596	GC-1
Prdx4	6.38015e-06	0.408563	0.373	0.345	0.205983	GC-1
Sin3b	2.51287e-43	0.408481	0.852	0.805	8.11279e-39	GC-1
Myo10	1.08516e-16	0.40747	0.506	0.444	3.50344e-12	GC-1
Eef2k	8.63589e-17	0.40591	0.537	0.482	2.7881e-12	GC-1
Slc23a2	7.96513e-08	0.404682	0.331	0.288	0.00257154	GC-1
Bicral	6.97817e-07	0.404255	0.281	0.239	0.022529	GC-1
Flt3	2.60972e-09	0.402945	0.313	0.262	8.42548e-05	GC-1
Klhl13	1.92593e-79	0.402182	0.962	0.944	6.21788e-75	GC-1
Rabep1	4.42035e-21	0.401706	0.606	0.556	1.42711e-16	GC-1
Ranbp17	3.07141e-17	0.400272	0.513	0.448	9.91604e-13	GC-1
Ddb1	5.20314e-29	0.399987	0.69	0.641	1.67983e-24	GC-1

### Sheet: GC-2-specific
gene	p_val	avg_log2FC	pct.1	pct.2	p_val_adj	cluster
Ccbe1	0	3.93164	0.42	0.051	0	GC-2
Sult1e1	0	3.28673	0.683	0.198	0	GC-2
Hpgd	8.51578e-251	3.05797	0.332	0.052	2.74932e-246	GC-2
Pdzrn3	2.45596e-205	2.92361	0.318	0.066	7.92907e-201	GC-2
Slco2a1	0	2.89284	0.609	0.253	0	GC-2
Kcnk5	0	2.84578	0.6	0.147	0	GC-2
Dnm3	9.92401e-192	2.81244	0.36	0.102	3.20397e-187	GC-2
Slc35f3	2.51152e-166	2.60014	0.255	0.048	8.10844e-162	GC-2
Slc2a13	1.49662e-182	2.43414	0.327	0.081	4.83184e-178	GC-2
Ier3	2.67863e-184	2.38916	0.433	0.156	8.64796e-180	GC-2
Pla2g7	1.55162e-193	2.3727	0.435	0.156	5.00939e-189	GC-2
Prl2a1	0	2.18303	0.91	0.659	0	GC-2
Tmem108	3.08271e-230	2.12478	0.464	0.147	9.95251e-226	GC-2
Prl7b1	5.16366e-240	2.04568	0.829	0.632	1.66709e-235	GC-2
Papss2	2.49158e-123	1.96998	0.281	0.085	8.04406e-119	GC-2
Smad3	6.39733e-118	1.93006	0.301	0.104	2.06538e-113	GC-2
Dmd	2.68597e-145	1.90122	0.404	0.166	8.67166e-141	GC-2
Fnd3c2	1.49733e-116	1.86552	0.518	0.3	4.83413e-112	GC-2
Atxn1	1.43559e-167	1.82475	0.463	0.193	4.63481e-163	GC-2
Gm13629	3.15602e-139	1.79334	0.36	0.127	1.01892e-134	GC-2
Nupr1	1.28956e-128	1.7751	0.3	0.094	4.16336e-124	GC-2
Dgkh	1.93099e-179	1.75429	0.471	0.188	6.23419e-175	GC-2
Slc12a2	8.82132e-127	1.73737	0.333	0.118	2.84796e-122	GC-2
Scn9a	3.94975e-254	1.73182	0.662	0.311	1.27518e-249	GC-2
Syn3	1.1341e-133	1.72377	0.383	0.15	3.66145e-129	GC-2
Hs3st1	2.50359e-166	1.71171	0.39	0.128	8.08284e-162	GC-2
Slc4a8	3.55671e-122	1.67852	0.284	0.086	1.14828e-117	GC-2
Dhrs9	6.78829e-283	1.67791	0.686	0.326	2.1916e-278	GC-2
Prl7c1	3.98669e-116	1.63411	0.377	0.162	1.2871e-111	GC-2
Timp3	1.6998e-167	1.62766	0.629	0.369	5.48781e-163	GC-2
Oasl2	4.64243e-118	1.53906	0.308	0.104	1.49881e-113	GC-2
Mast2	5.14036e-100	1.45786	0.481	0.28	1.65957e-95	GC-2
Lama4	4.13774e-129	1.45207	0.503	0.267	1.33587e-124	GC-2
Rap2a	2.12854e-109	1.45118	0.356	0.148	6.872e-105	GC-2
Slc27a6	1.84879e-104	1.43606	0.362	0.159	5.96881e-100	GC-2
Plpp1	1.21851e-178	1.42219	0.594	0.301	3.93396e-174	GC-2
Prdm1	4.14136e-86	1.41354	0.32	0.142	1.33704e-81	GC-2
Cpeb3	5.73283e-77	1.34719	0.264	0.106	1.85085e-72	GC-2
Tjp2	7.55504e-76	1.33911	0.293	0.13	2.43915e-71	GC-2
Dcbld2	6.55544e-71	1.3389	0.294	0.136	2.11642e-66	GC-2
Slc6a2	1.01816e-132	1.33734	0.456	0.205	3.28711e-128	GC-2
Rusc2	1.1559e-72	1.28278	0.283	0.126	3.73183e-68	GC-2
1600025M17Rik	5.0266e-84	1.26693	0.408	0.216	1.62284e-79	GC-2
Ncald	5.52539e-75	1.26596	0.343	0.171	1.78387e-70	GC-2
Clec1a	2.26629e-60	1.22916	0.308	0.16	7.31672e-56	GC-2
Fry	6.20543e-157	1.22132	0.655	0.401	2.00342e-152	GC-2
Prkci	6.99977e-66	1.20636	0.28	0.129	2.25987e-61	GC-2
Ednrb	1.90381e-74	1.20509	0.373	0.199	6.14644e-70	GC-2
Prl8a6	6.28643e-162	1.19035	0.832	0.636	2.02957e-157	GC-2
Clec1b	1.03265e-61	1.17945	0.311	0.159	3.33391e-57	GC-2
Zmiz1	1.18879e-53	1.17039	0.251	0.12	3.83802e-49	GC-2
Pik3cb	6.87414e-264	1.14455	0.846	0.594	2.21932e-259	GC-2
Cttnbp2nl	1.07257e-74	1.14389	0.308	0.141	3.4628e-70	GC-2
Pvt1	5.65621e-64	1.11514	0.329	0.171	1.82611e-59	GC-2
Bcl2l1	4.70707e-69	1.10188	0.363	0.192	1.51968e-64	GC-2
Apaf1	8.66744e-71	1.0984	0.367	0.194	2.79828e-66	GC-2
Myo1d	1.21878e-138	1.09824	0.676	0.428	3.93484e-134	GC-2
Errfi1	1.34322e-42	1.095	0.265	0.143	4.33658e-38	GC-2
Pcsk6	1.02e-39	1.09342	0.357	0.232	3.29307e-35	GC-2
Bcat1	3.59411e-106	1.08201	0.518	0.295	1.16036e-101	GC-2
Slc25a21	7.16223e-74	1.07536	0.412	0.228	2.31233e-69	GC-2
Pros1	1.60323e-138	1.06851	0.743	0.534	5.17602e-134	GC-2
Chd3	1.56129e-51	1.06741	0.261	0.131	5.04061e-47	GC-2
Tgfbr3	1.29914e-138	1.0651	0.757	0.564	4.19426e-134	GC-2
Pde4d	2.12021e-231	1.06357	0.9	0.72	6.84509e-227	GC-2
Stard13	3.76033e-62	1.06153	0.359	0.199	1.21402e-57	GC-2
Prex2	1.44714e-101	1.05697	0.744	0.584	4.67208e-97	GC-2
Ifrd1	2.90606e-60	1.05672	0.393	0.23	9.3822e-56	GC-2
Timp2	4.38064e-72	1.05276	0.362	0.185	1.41429e-67	GC-2
Col3a1	7.39582e-115	1.05217	0.651	0.427	2.38774e-110	GC-2
Sat1	3.45615e-57	1.03755	0.474	0.318	1.11582e-52	GC-2
Mbnl2	1.15202e-111	1.02279	0.712	0.527	3.71928e-107	GC-2
Akt3	1.90693e-66	1.0035	0.43	0.253	6.15652e-62	GC-2
Las1l	1.28768e-70	0.996936	0.474	0.293	4.15729e-66	GC-2
Rgs5	3.27716e-37	0.985805	0.329	0.211	1.05803e-32	GC-2
Fthl17a	7.59208e-102	0.984044	0.845	0.708	2.4511e-97	GC-2
Nfat5	5.62564e-123	0.981201	0.705	0.492	1.81624e-118	GC-2
Rab31	3.65476e-107	0.980895	0.628	0.407	1.17994e-102	GC-2
Serinc2	4.67867e-48	0.977386	0.256	0.129	1.51051e-43	GC-2
Large1	9.47542e-73	0.973968	0.494	0.309	3.05914e-68	GC-2
Ppfibp1	4.40779e-53	0.971449	0.347	0.201	1.42305e-48	GC-2
Vamp4	1.97639e-49	0.971328	0.262	0.131	6.38078e-45	GC-2
Ube2w	4.99058e-54	0.97101	0.26	0.123	1.61121e-49	GC-2
Sik3	7.12003e-56	0.963684	0.363	0.206	2.2987e-51	GC-2
Ankrd28	1.66438e-82	0.962077	0.477	0.276	5.37346e-78	GC-2
Arl13b	9.90729e-47	0.951123	0.343	0.206	3.19857e-42	GC-2
Cobll1	3.81762e-187	0.950898	0.812	0.565	1.23252e-182	GC-2
Cbx4	4.81727e-51	0.946123	0.313	0.172	1.55526e-46	GC-2
Ank	2.50257e-44	0.931496	0.277	0.151	8.07956e-40	GC-2
Inhbb	1.36728e-82	0.927606	0.552	0.359	4.41427e-78	GC-2
Creb5	5.67848e-98	0.926248	0.648	0.449	1.8333e-93	GC-2
Slc4a7	1.67143e-71	0.918861	0.474	0.281	5.39623e-67	GC-2
Csrp1	2.00941e-67	0.916757	0.491	0.307	6.48737e-63	GC-2
1700025G04Rik	1.32884e-138	0.912607	0.787	0.574	4.29015e-134	GC-2
Ahcyl2	5.96685e-62	0.904097	0.396	0.228	1.9264e-57	GC-2
Tenm4	2.29386e-68	0.90198	0.483	0.302	7.40573e-64	GC-2
Fam214a	8.48455e-83	0.898059	0.555	0.359	2.73924e-78	GC-2
Lpin2	4.15648e-52	0.894952	0.411	0.258	1.34192e-47	GC-2
Nrip1	1.15778e-193	0.886555	0.941	0.845	3.73791e-189	GC-2
Aplp2	6.34329e-59	0.884332	0.522	0.363	2.04793e-54	GC-2
Prl2c5	3.76146e-153	0.876034	0.924	0.89	1.21439e-148	GC-2
Rasal2	4.37742e-68	0.862527	0.454	0.272	1.41325e-63	GC-2
Cited2	3.61386e-160	0.854882	0.859	0.685	1.16674e-155	GC-2
Bend6	1.3722e-27	0.854397	0.403	0.29	4.43014e-23	GC-2
C1galt1	1.45099e-73	0.849599	0.612	0.434	4.68453e-69	GC-2
Ctla2b	2.12261e-47	0.845576	0.298	0.159	6.85284e-43	GC-2
Foxo4	2.51893e-41	0.843723	0.299	0.171	8.13235e-37	GC-2
Zmat4	2.48983e-24	0.838206	0.684	0.644	8.03842e-20	GC-2
Pcgf5	4.57365e-56	0.83815	0.484	0.324	1.4766e-51	GC-2
Slc15a2	5.02593e-36	0.833847	0.307	0.189	1.62262e-31	GC-2
Cox8a	7.96333e-23	0.828005	0.591	0.506	2.57096e-18	GC-2
Adamts3	4.7441e-61	0.825541	0.354	0.186	1.53163e-56	GC-2
Peak1	1.93622e-124	0.816843	0.801	0.607	6.25108e-120	GC-2
Btg1	6.24549e-43	0.816345	0.324	0.191	2.01636e-38	GC-2
Map4k5	1.3795e-76	0.801613	0.611	0.418	4.45371e-72	GC-2
Taf7l	1.76445e-40	0.795391	0.557	0.425	5.69653e-36	GC-2
Ptp4a3	2.38348e-48	0.790776	0.316	0.174	7.69507e-44	GC-2
Ghr	6.39736e-23	0.789754	0.275	0.183	2.06539e-18	GC-2
Tead1	6.02763e-122	0.787136	0.847	0.685	1.94602e-117	GC-2
Nr3c1	3.34138e-56	0.784748	0.456	0.287	1.07876e-51	GC-2
Foxp1	4.73488e-09	0.781216	0.444	0.388	0.000152866	GC-2
Kif1b	1.38922e-38	0.777489	0.333	0.206	4.48509e-34	GC-2
Lamc1	6.14789e-99	0.758882	0.841	0.736	1.98485e-94	GC-2
Pak1	8.47241e-85	0.758678	0.657	0.448	2.73532e-80	GC-2
Man2a1	2.01396e-78	0.753275	0.623	0.43	6.50207e-74	GC-2
Immp2l	5.03837e-67	0.73955	0.627	0.448	1.62664e-62	GC-2
Bex3	1.41814e-42	0.733683	0.498	0.354	4.57845e-38	GC-2
Ddhd1	1.85682e-97	0.729186	0.746	0.551	5.99475e-93	GC-2
Gadd45g	1.046e-40	0.72488	0.385	0.243	3.37702e-36	GC-2
Usp6nl	2.58692e-33	0.72428	0.328	0.211	8.35188e-29	GC-2
Adam10	6.91111e-69	0.723803	0.689	0.531	2.23125e-64	GC-2
Hk1	9.88483e-59	0.720444	0.535	0.364	3.19132e-54	GC-2
Rcn2	8.68811e-32	0.718644	0.265	0.158	2.80496e-27	GC-2
Slc38a2	1.85279e-73	0.716729	0.623	0.435	5.98173e-69	GC-2
Sdk1	7.66639e-05	0.711604	0.345	0.312	1	GC-2
Cd47	1.25769e-50	0.710269	0.549	0.399	4.06044e-46	GC-2
Cd59a	1.70973e-25	0.690208	0.269	0.172	5.51987e-21	GC-2
Arhgap17	8.12717e-40	0.689202	0.368	0.232	2.62386e-35	GC-2
Antxr2	6.31913e-21	0.686128	0.324	0.232	2.04013e-16	GC-2
Pim1	1.02996e-27	0.684276	0.337	0.229	3.32522e-23	GC-2
Ube2j1	3.13638e-33	0.682549	0.333	0.212	1.01258e-28	GC-2
Jmjd1c	4.0459e-126	0.678237	0.871	0.727	1.30622e-121	GC-2
Abhd6	6.57091e-48	0.677082	0.43	0.272	2.12142e-43	GC-2
Gm37240	1.64331e-32	0.671957	0.712	0.621	5.30542e-28	GC-2
Psg29	9.071e-37	0.671012	0.587	0.463	2.92857e-32	GC-2
Fbxw7	3.52189e-28	0.670244	0.496	0.384	1.13704e-23	GC-2
Irs2	2.04257e-25	0.667429	0.251	0.156	6.59443e-21	GC-2
Dusp16	1.14244e-47	0.663028	0.458	0.301	3.68837e-43	GC-2
Rps6ka3	2.01747e-40	0.660763	0.388	0.247	6.51341e-36	GC-2
Gramd1b	1.10796e-23	0.658078	0.439	0.349	3.57704e-19	GC-2
Tmc5	1.39486e-80	0.654774	0.745	0.59	4.50332e-76	GC-2
Fgfr1	9.74971e-122	0.653497	0.906	0.81	3.14769e-117	GC-2
Tceal9	3.59137e-39	0.651866	0.457	0.317	1.15947e-34	GC-2
Prl7d1	1.02751e-30	0.651092	0.796	0.726	3.31731e-26	GC-2
Twsg1	7.96509e-27	0.649045	0.294	0.191	2.57153e-22	GC-2
Lgmn	5.77584e-51	0.643818	0.442	0.277	1.86473e-46	GC-2
Fam135a	2.60877e-22	0.638101	0.298	0.206	8.42241e-18	GC-2
Fam184a	1.17382e-37	0.637602	0.433	0.292	3.78968e-33	GC-2
Hmgb1	4.65179e-53	0.635174	0.636	0.491	1.50183e-48	GC-2
Reep3	1.96421e-47	0.63415	0.501	0.346	6.34146e-43	GC-2
Slc44a1	2.51956e-30	0.63334	0.309	0.197	8.13439e-26	GC-2
Baz1a	2.09248e-23	0.632919	0.267	0.175	6.75557e-19	GC-2
Cdc42bpa	3.54273e-36	0.632435	0.485	0.349	1.14377e-31	GC-2
Fth1	2.29712e-53	0.629083	0.794	0.674	7.41626e-49	GC-2
Atp13a3	6.27529e-33	0.625883	0.505	0.386	2.02598e-28	GC-2
Tuft1	1.16029e-31	0.625758	0.35	0.229	3.74599e-27	GC-2
Ncoa2	5.12493e-29	0.624843	0.426	0.311	1.65458e-24	GC-2
Cep70	1.34713e-24	0.623311	0.339	0.237	4.34919e-20	GC-2
Gm13684	1.74224e-20	0.62256	0.276	0.19	5.62484e-16	GC-2
Ndufs5	1.94876e-25	0.61942	0.324	0.218	6.29158e-21	GC-2
Camkmt	1.34766e-40	0.618404	0.447	0.307	4.35092e-36	GC-2
Agap1	3.58611e-26	0.617962	0.268	0.169	1.15777e-21	GC-2
Itgav	5.99752e-59	0.615601	0.688	0.54	1.9363e-54	GC-2
Zhx3	4.0633e-22	0.614264	0.266	0.177	1.31184e-17	GC-2
Phactr1	1.2854e-22	0.612716	0.788	0.751	4.14993e-18	GC-2
Bex1	1.63851e-17	0.599503	0.488	0.401	5.28994e-13	GC-2
Ust	6.31548e-32	0.59718	0.477	0.35	2.03895e-27	GC-2
H2-D1	3.78374e-55	0.594811	0.84	0.734	1.22158e-50	GC-2
Cd151	4.82747e-28	0.593493	0.257	0.155	1.55855e-23	GC-2
Mt1	2.78418e-33	0.592947	0.699	0.582	8.98874e-29	GC-2
Prkce	2.34848e-31	0.592483	0.366	0.245	7.58208e-27	GC-2
Dpm1	5.44013e-33	0.583991	0.44	0.308	1.75635e-28	GC-2
Asxl1	3.75603e-23	0.582567	0.312	0.215	1.21263e-18	GC-2
Itm2b	3.02653e-39	0.580876	0.749	0.656	9.77114e-35	GC-2
Usp32	1.09824e-38	0.576933	0.505	0.366	3.54566e-34	GC-2
Nt5c2	3.26164e-19	0.575387	0.272	0.187	1.05302e-14	GC-2
Rbmx	3.67604e-18	0.57253	0.269	0.187	1.18681e-13	GC-2
Jmy	3.08681e-39	0.568696	0.513	0.367	9.96576e-35	GC-2
Rbms1	4.99533e-78	0.567192	0.875	0.765	1.61274e-73	GC-2
Efr3a	1.10261e-28	0.565712	0.356	0.241	3.55977e-24	GC-2
Nsun2	4.85029e-24	0.56454	0.378	0.273	1.56592e-19	GC-2
Bmp1	1.18856e-24	0.563843	0.264	0.166	3.83727e-20	GC-2
Lats2	4.77552e-23	0.562694	0.253	0.162	1.54178e-18	GC-2
Ap3s1	1.55396e-30	0.562534	0.363	0.241	5.01695e-26	GC-2
Ralgapb	2.10003e-25	0.558766	0.345	0.238	6.77995e-21	GC-2
Ceacam5	1.97436e-38	0.55647	0.803	0.714	6.37423e-34	GC-2
S100a11	8.84401e-45	0.556256	0.657	0.511	2.85529e-40	GC-2
Phc3	8.73573e-21	0.554479	0.311	0.218	2.82033e-16	GC-2
Rnf11	9.26181e-18	0.551437	0.276	0.195	2.99018e-13	GC-2
Ddi2	1.32316e-20	0.549151	0.322	0.228	4.27181e-16	GC-2
Plet1	1.28843e-24	0.547821	0.284	0.184	4.15969e-20	GC-2
Cd2ap	7.96782e-24	0.546507	0.443	0.336	2.57241e-19	GC-2
Senp2	3.21118e-25	0.54438	0.44	0.332	1.03673e-20	GC-2
Crtc3	1.05932e-35	0.543614	0.554	0.427	3.42e-31	GC-2
Lrrc8b	3.12419e-21	0.537919	0.291	0.199	1.00864e-16	GC-2
Fbln1	3.21043e-22	0.536146	0.575	0.486	1.03649e-17	GC-2
Ubxn2a	5.76908e-23	0.534812	0.286	0.19	1.86255e-18	GC-2
Pds5b	7.03796e-20	0.534238	0.289	0.2	2.27221e-15	GC-2
AU015791	3.74796e-24	0.533167	0.289	0.188	1.21003e-19	GC-2
Ggps1	1.10783e-14	0.531034	0.308	0.231	3.57664e-10	GC-2
H2-Q7	5.07547e-18	0.530421	0.254	0.173	1.63861e-13	GC-2
Rps6ka6	5.42307e-29	0.53005	0.721	0.62	1.75084e-24	GC-2
Ric1	2.07061e-18	0.528908	0.265	0.183	6.68497e-14	GC-2
Igfbp7	3.05081e-67	0.526993	0.93	0.885	9.84953e-63	GC-2
Tmbim4	1.39506e-21	0.523559	0.277	0.184	4.50394e-17	GC-2
Gm17106	2.42948e-23	0.519848	0.363	0.259	7.84357e-19	GC-2
Bend7	1.01799e-30	0.519107	0.512	0.386	3.28657e-26	GC-2
Hint1	2.31067e-24	0.515815	0.454	0.345	7.45998e-20	GC-2
Cox6c	1.38949e-16	0.514363	0.439	0.352	4.48596e-12	GC-2
Bmpr1a	7.83245e-28	0.512209	0.461	0.343	2.52871e-23	GC-2
Rassf8	3.37456e-37	0.510437	0.488	0.345	1.08948e-32	GC-2
Pkd2	2.01075e-32	0.51029	0.452	0.32	6.49172e-28	GC-2
Diaph2	6.11214e-27	0.508862	0.672	0.582	1.9733e-22	GC-2
Zmynd11	3.68696e-20	0.508692	0.266	0.178	1.19033e-15	GC-2
Cox6a1	2.77705e-18	0.505937	0.471	0.377	8.96571e-14	GC-2
Ube2q2	2.66269e-21	0.505689	0.434	0.329	8.59649e-17	GC-2
Gpx1	1.71272e-23	0.505006	0.295	0.194	5.52953e-19	GC-2
Tnrc6a	5.69546e-39	0.503503	0.66	0.531	1.83878e-34	GC-2
Abhd17b	4.63922e-19	0.503398	0.325	0.235	1.49777e-14	GC-2
1600010M07Rik	4.79831e-24	0.502275	0.407	0.297	1.54914e-19	GC-2
Swt1	4.12446e-20	0.500648	0.367	0.271	1.33158e-15	GC-2
Setd7	1.60238e-23	0.491678	0.392	0.282	5.1733e-19	GC-2
Btbd1	1.45492e-23	0.490721	0.312	0.21	4.69722e-19	GC-2
Nr2f2	2.27202e-24	0.490089	0.444	0.335	7.3352e-20	GC-2
Sec24a	4.03359e-21	0.489478	0.321	0.227	1.30225e-16	GC-2
Ttc28	1.0785e-22	0.488676	0.445	0.336	3.48193e-18	GC-2
Clec2d	2.49738e-15	0.486909	0.285	0.209	8.0628e-11	GC-2
Rps18	7.4237e-15	0.485755	0.579	0.501	2.39674e-10	GC-2
Ppp1cb	4.88225e-26	0.484068	0.491	0.378	1.57624e-21	GC-2
Fnip1	4.9897e-19	0.483314	0.355	0.261	1.61092e-14	GC-2
Ccdc12	2.15485e-18	0.48273	0.25	0.168	6.95694e-14	GC-2
Tbc1d16	1.18047e-14	0.478418	0.293	0.218	3.81114e-10	GC-2
Pxk	4.17489e-18	0.478323	0.29	0.205	1.34786e-13	GC-2
Kif2a	8.70055e-31	0.477674	0.529	0.398	2.80897e-26	GC-2
Klf7	7.11808e-09	0.477038	0.256	0.204	0.000229807	GC-2
Sik2	2.71247e-16	0.476084	0.253	0.178	8.7572e-12	GC-2
Cblb	1.31057e-16	0.475654	0.551	0.472	4.23118e-12	GC-2
Arl15	1.13804e-14	0.475293	0.335	0.256	3.67417e-10	GC-2
Col4a1	1.14488e-69	0.475201	0.97	0.96	3.69624e-65	GC-2
Vmp1	1.17928e-23	0.468995	0.458	0.346	3.80732e-19	GC-2
Exoc5	4.00151e-29	0.467634	0.508	0.379	1.29189e-24	GC-2
Gm43713	2.87302e-11	0.465832	0.275	0.213	9.27554e-07	GC-2
Polr2a	1.85255e-16	0.465495	0.271	0.19	5.98096e-12	GC-2
Rab21	1.03747e-17	0.464624	0.274	0.191	3.34946e-13	GC-2
Gls	3.74885e-19	0.46408	0.36	0.268	1.21032e-14	GC-2
Cox7b	2.24121e-16	0.463437	0.31	0.225	7.23575e-12	GC-2
Chic2	3.51314e-24	0.462535	0.386	0.274	1.13422e-19	GC-2
Sem1	1.72525e-17	0.462236	0.415	0.326	5.56996e-13	GC-2
Dhx32	1.53463e-21	0.461265	0.298	0.201	4.95454e-17	GC-2
Wwtr1	4.19562e-43	0.460437	0.701	0.565	1.35456e-38	GC-2
Rap1b	6.10366e-31	0.457014	0.49	0.36	1.97057e-26	GC-2
Hmgxb3	1.99736e-14	0.456461	0.263	0.191	6.44847e-10	GC-2
Rbp1	4.47039e-14	0.453809	0.434	0.35	1.44327e-09	GC-2
B230219D22Rik	6.36876e-22	0.453167	0.36	0.256	2.05615e-17	GC-2
Bst2	5.90309e-24	0.452493	0.502	0.381	1.90581e-19	GC-2
Rb1	1.17004e-16	0.451066	0.371	0.284	3.77748e-12	GC-2
Limk2	8.30465e-26	0.449605	0.401	0.28	2.68116e-21	GC-2
Itch	1.11791e-24	0.445483	0.481	0.368	3.60919e-20	GC-2
Entpd1	3.44176e-10	0.444227	0.443	0.384	1.11117e-05	GC-2
S100pbp	1.05763e-19	0.442317	0.294	0.202	3.41455e-15	GC-2
Atxn7l3b	3.27559e-17	0.44043	0.324	0.238	1.05752e-12	GC-2
Pramef12	8.5599e-15	0.43998	0.335	0.256	2.76357e-10	GC-2
Gm16286	1.41999e-19	0.43849	0.306	0.213	4.58443e-15	GC-2
Rnf2	4.23875e-16	0.438202	0.309	0.227	1.36848e-11	GC-2
Oaz1	1.85639e-21	0.438152	0.464	0.358	5.99334e-17	GC-2
Prap1	9.94274e-61	0.437952	0.608	0.412	3.21001e-56	GC-2
Ing4	1.85544e-13	0.437363	0.27	0.199	5.99027e-09	GC-2
Gm16159	1.47002e-21	0.437264	0.489	0.387	4.74595e-17	GC-2
H2-K1	1.6411e-41	0.435932	0.905	0.835	5.29829e-37	GC-2
Wwc2	9.23312e-40	0.432394	0.799	0.685	2.98091e-35	GC-2
Gm15813	5.6864e-05	0.432153	0.393	0.361	1	GC-2
Csf1r	3.27112e-15	0.432	0.334	0.25	1.05608e-10	GC-2
Nhlrc2	1.72366e-20	0.430027	0.386	0.284	5.56483e-16	GC-2
Strn3	3.3916e-33	0.429812	0.677	0.552	1.09498e-28	GC-2
Ptma	1.08682e-26	0.427233	0.629	0.518	3.50879e-22	GC-2
Atl3	1.12352e-13	0.426878	0.29	0.215	3.62729e-09	GC-2
Arhgef6	1.03475e-11	0.42314	0.546	0.48	3.3407e-07	GC-2
Guca2b	2.49237e-16	0.422314	0.256	0.173	8.04661e-12	GC-2
Mrpl33	2.36507e-14	0.421994	0.284	0.21	7.63562e-10	GC-2
Cdon	1.00976e-17	0.42111	0.328	0.237	3.26001e-13	GC-2
Ctla2a	8.43088e-98	0.420644	0.997	0.99	2.72191e-93	GC-2
Atp5c1	2.34905e-17	0.419336	0.278	0.193	7.5839e-13	GC-2
Rassf4	1.00727e-15	0.41667	0.354	0.272	3.25198e-11	GC-2
Cox7a2	1.32261e-12	0.41461	0.359	0.283	4.27005e-08	GC-2
Cox7c	2.90716e-15	0.414559	0.541	0.452	9.38575e-11	GC-2
Mex3c	1.0637e-14	0.414147	0.254	0.18	3.43417e-10	GC-2
Gfpt1	4.33666e-20	0.414116	0.488	0.389	1.40009e-15	GC-2
Prl3a1	5.5544e-31	0.414011	0.382	0.247	1.79324e-26	GC-2
Ube2f	5.51417e-16	0.413894	0.291	0.209	1.78025e-11	GC-2
H3f3b	8.56436e-28	0.412829	0.833	0.752	2.765e-23	GC-2
