## Supplementary Table 7 for "A spatiotemporal transcriptomic atlas of the mouse placenta reveals glycogen cell-mediated metabolic support essential for fetal viability"

### Sheet: Supplementary Table 8
Primers
Ano6 for qPCR
Forward primer (5'-3')	GGAGAATCAGCAGGACTTCAGGA
Reverse primer (5'-3')	AAGGTTAGATTCGTATGCTTGTCTTTTCC
Ano6 for mice genotyping
Forward primer (5'-3')	TTACTTCAGGCTTCTTCAAGGCTA
Reverse primer (5'-3')	TTCCCTCTTGGTAGAAACGAGTAAG
SRY for mice genotyping
Forward primer (5'-3')	CTTTTTCCAGGAGGCACAGA
Reverse primer (5'-3')	GACAGGCTGCCAATAAAAGC
Control Forward primer (5'-3')	AAGAGAGTCCATTCAAGTGTGA
Control Reverse primer (5'-3')	GCTACCTTTGTTGCCGAAAT
Antibody	Company	Catalogue Number	Dilution
Chicken anti-MCT1	Sigma	Cat# AB1286-1	1:200
Rabbit anti-MCT4	Millipore	Cat# AB3314P	1:200
Rat anti-CD31	BD Pharmingen	Cat# 557355	1:200
Rabbit anti-F4/80	CST	Cat# 30325	1:200
Rabbit anti-F4/80	HUABIO	Cat# HA721520	1:200
Second antibody
Goat anti-rabbit IgG H&L, Alexa Fluor 488	Thermo Fisher	Cat# A11008	1:500
Goat anti-chicken IgY H&L, Alexa Fluor 555	Thermo Fisher	Cat# A21437	1:500
